# Small RNA *ASpks2* Promote *Mycobacterium tuberculosis* Survival in Macrophages *via* Targeting Polyketide Synthase 2

**DOI:** 10.1101/2025.06.14.659662

**Authors:** Qian Wu, Mingkun Yang, Lijun Bi, Ying Chen, Wei Yu, Feng Ge

## Abstract

*Mycobacterium tuberculosis* is the causative pathogen of human tuberculosis and a leading cause of death worldwide attributed to a single infectious agent. While small non-coding RNAs (sRNAs) have emerged as key regulators of bacterial pathogenicity, their specific roles and mechanisms in *M. tuberculosis* remain poorly understood. Here, we employed label-free quantitative proteomics, parallel reaction monitoring, and sRNA-seq analyses to identify proteomic differences between the virulent H37Rv and attenuated H37Ra strains. Bioinformatic analysis revealed significant enrichment of differentially expressed proteins involved in lipid metabolism and fatty acid biosynthesis, key pathways linked to *M. tuberculosis* virulence. We identified a novel sRNA, *ASpks2*, which was significantly downregulated in H37Rv. Functional validation demonstrated that *ASpks2* directly targets the polyketide synthase 2 (*pks2*), modulating its expression to enhance *M. tuberculosis* survival in human macrophages THP-1 cells. By correlating the omics data with functional studies, this study identified a novel sRNA and its regulatory network in *M. tuberculosis*, which provides novel insight into the molecular pathogenesis of *M. tuberculosis* and may serve as a basis for the development of targeted therapies.
