## Supplemental Table 1 for "Small RNA *ASpks2* Promote *Mycobacterium tuberculosis* Survival in Macrophages *via* Targeting Polyketide Synthase 2"

### Sheet: Sheet1
Supplementary Table 1. List of primers used in this study
		Sequence(5' to 3')
Primers for Probe of Northern blot	5S rRNA	CAGGCTTAGCTTCCGGGTTCG
	Aspks2	GGAGTCCGGGTTCTCGGTCACC
Primers for construction mutants	KD-Aspks2-F	CCCAAGCTTACCGTGACTGGCATCGACAG
	KD-Aspks2-R	GGAATTCCATATGCCGCCATCGTGGCTGCCAAC
	OE-Aspks2-F	CCCAAGCTTCTGCGACCACAGCCGCGGCCGACTC
	OE-Aspks2-R	GGAATTCCATATGCGAACGAATCGGTGTTCG
Primers for 3' RACE	Linker	AAGATGAATGCAACACTTCTGTACGACTAGAGC(5'-Phosphorylation, 3'-Amino)
	Linker RT	GCTCTAGTCGTACAGAAGTGTTGCATTCATC
	Forward	GAACTCTGTCGATGCCAG
	Reverse	GCTCTAGTCGTACAGAAGTG
Primers for Colony PCR	MRA_1768B-F	GGCTAGCCCAAATGTCTCGT
	MRA_1768B-R	CAAATACCGTCACCGTCCCA
	MRA_1768C-F	GAGGGGAGAACAGGACAACG
	MRA_1768C-R	CCTTACCTGGGATCTGTCGC
	mmpl14-F	GGTCATCACACTGGCCGTTA
	mmpl14-R	ACAAGGGCGTCCAGCAATAA
