## Supplemental Table 6 for "Small RNA *ASpks2* Promote *Mycobacterium tuberculosis* Survival in Macrophages *via* Targeting Polyketide Synthase 2"

### Sheet: Sheet1
Supplementary Table 6. Target proteins quantification in PRM experiment.
PRM												LFQ
Protein	TubercuList database Description	Fold Change Result	Adjusted P-Value		P-Value	Ra1 Abundance	Ra2 Abundance	Ra3 Abundance	Rv1 Abundance	Rv2 Abundance	Rv3 Abundance	Ratio(Rv/Ra)	p value (<0.05)	FC1.5
Rv2831	lipid metabolism	32.73	0	up-regulated	1.17582e-06	151260	148570	132730	5016100	4170500	5000000	11.4664	3.78712e-06	Up-regulated
Rv2376c	cell wall and cell processes	27.2	0	up-regulated	4.74466e-07	1125100	1184400	1217000	34655000	29134000	32315000	11.3957	0.000618622	Up-regulated
Rv1899c	cell wall and cell processes	1.87	0.0004	up-regulated	0.000203342	382110	388290	368130	749590	647570	732760	9.36243	2.2035e-05	Up-regulated
Rv3875	cell wall and cell processes	27.94	0.0048	up-regulated	0.00328989	618610	210140	325020	13557000	4162700	16330000	7.17711	0.000306455	Up-regulated
Rv2724c	lipid metabolism	22.88	0	up-regulated	8.39183e-06	188450	169250	176220	4350700	3322500	4659500	7.03159	0.000589741	Up-regulated
Rv0229c	cell wall and cell processes	19.35	0	up-regulated	8.48375e-06	62902	77298	80226	1578100	1245100	1438800	6.50984	0.00212949	Up-regulated
Rv0974c	lipid metabolism	18.71	0	up-regulated	6.25817e-07	74845	82865	79529	1531300	1355400	1556100	6.11879	0.00427057	Up-regulated
Rv3490	virulence, detoxification, adaptation	18.81	0	up-regulated	4.53533e-07	267980	274530	269730	5473900	4648100	5188500	5.91753	0.00082968	Up-regulated
Rv1483	lipid metabolism	4.38	0	up-regulated	7.12302e-07	1087400	1065200	1052300	4888000	4471800	4692300	5.87916	0.00122693	Up-regulated
Rv2428	virulence, detoxification, adaptation	15.36	0	up-regulated	8.67646e-07	1987600	1833700	1762300	30496000	26572000	28718000	5.70085	6.88741e-05	Up-regulated
Rv0973c	lipid metabolism	19.57	0	up-regulated	3.94208e-06	123240	125050	149120	2851500	2327900	2596400	5.66609	0.000143444	Up-regulated
Rv0634c	virulence, detoxification, adaptation	2.2	0.0015	up-regulated	0.000905662	304740	394160	365900	824420	709420	802330	5.65667	0.00159665	Up-regulated
Rv0468	lipid metabolism	11.98	0	up-regulated	4.91354e-07	1654700	1619900	1640400	20843000	18123000	20027000	5.55993	8.33518e-06	Up-regulated
Rv2416c	virulence, detoxification, adaptation	14.83	0	up-regulated	6.69968e-07	586980	601670	609050	9457200	8085100	9184100	5.13828	0.000971461	Up-regulated
Rv0244c	lipid metabolism	6.41	0	up-regulated	1.59648e-05	1269500	1254300	1300400	8878000	7037800	8711000	4.92826	0.00298574	Up-regulated
Rv2429	virulence, detoxification, adaptation	4.78	0	up-regulated	3.72097e-06	365140	380120	386490	1893900	1664100	1862400	4.62142	1.9326e-05	Up-regulated
Rv3825c	lipid metabolism	16.92	0	up-regulated	1.88974e-05	122250	100240	85230	1774300	1532500	1860300	4.5736	0.0113914	Up-regulated
Rv2930	lipid metabolism	8.11	0	up-regulated	2.98144e-06	471980	504800	503600	4254400	3613300	4158800	4.5138	0.000925014	Up-regulated
Rv3269	virulence, detoxification, adaptation	3.9	0.0001	up-regulated	6.09555e-05	216680	250830	211700	983880	833460	829850	4.06931	4.40244e-05	Up-regulated
Rv3274c	lipid metabolism	9.76	0	up-regulated	1.09985e-06	1357200	1406200	1421200	14683000	12562000	13664000	3.97596	1.51701e-06	Up-regulated
Rv3039c	lipid metabolism	15.57	0	up-regulated	4.24426e-06	145090	157230	172940	2599000	2175500	2631800	3.94686	0.000711239	Up-regulated
Rv0251c	virulence, detoxification, adaptation	6.99	0.0002	up-regulated	0.000131209	427570	414170	349540	3423100	2273700	2711500	3.9112	0.0180743	Up-regulated
Rv3774	lipid metabolism	3.86	0	up-regulated	9.02242e-06	1285600	1227700	1165700	5025600	4409200	4767000	3.89819	0.00326208	Up-regulated
Rv1980c	cell wall and cell processes	5.13	0	up-regulated	1.88415e-06	1007900	1063900	1010000	5493400	4916900	5399400	3.89257	0.024736	Up-regulated
Rv0400c	lipid metabolism	8.14	0	up-regulated	9.28702e-07	500740	479280	486160	4155300	3676000	4121800	3.88145	0.00375669	Up-regulated
Rv3804c	lipid metabolism	6.92	0	up-regulated	3.78714e-06	6546100	6850700	6735400	50343000	42020000	47259000	3.84856	1.21771e-05	Up-regulated
Rv0350	virulence, detoxification, adaptation	3.06	0.0001	up-regulated	2.42831e-05	36553000	36488000	36418000	120550000	101530000	113470000	3.83421	2.52643e-05	Up-regulated
Rv1193	lipid metabolism	3.41	0	up-regulated	6.94624e-06	1212000	1160400	1175000	4243700	3739400	4117400	3.83106	0.00112199	Up-regulated
Rv2245	lipid metabolism	10.72	0	up-regulated	5.89102e-06	381650	414440	405980	4740900	3744500	4453400	3.82986	0.000363746	Up-regulated
Rv2581c	virulence, detoxification, adaptation	17.51	0	up-regulated	4.31586e-06	215310	173080	204740	3463600	3148000	3757200	3.80471	0.00137542	Up-regulated
Rv1071c	lipid metabolism	6.39	0	up-regulated	1.59334e-05	780720	685000	690780	5004500	4066600	4734600	3.75186	0.000558958	Up-regulated
Rv1143	lipid metabolism	8.32	0	up-regulated	1.0971e-06	262140	255500	248500	2280000	1977800	2128300	3.6247	0.00273297	Up-regulated
Rv2150c	cell wall and cell processes	6.38	0	up-regulated	2.63463e-06	305050	312190	315780	2107300	1809000	2044300	3.41793	1.73342e-05	Up-regulated
Rv0230c	lipid metabolism	9.83	0.0001	up-regulated	2.92298e-05	261680	339270	321880	3219900	2596100	3242700	3.4178	0.000912724	Up-regulated
Rv1908c	virulence, detoxification, adaptation	7.94	0	up-regulated	9.47602e-07	2342700	2389100	2345200	19735000	17279000	19257000	3.40346	9.53568e-06	Up-regulated
Rv0860	lipid metabolism	10.84	0	up-regulated	1.41315e-06	1992400	1855000	1871200	22299000	18937000	20885000	3.33382	0.000213933	Up-regulated
Rv3252c	lipid metabolism	5.01	0	up-regulated	5.47664e-06	217280	224820	226390	1181000	1014200	1161800	3.30322	0.00351553	Up-regulated
Rv3280	lipid metabolism	5.33	0	up-regulated	4.24538e-06	1005900	961460	972590	5581400	4772400	5343800	3.24543	4.92407e-05	Up-regulated
Rv1008	cell wall and cell processes	7.04	0	up-regulated	2.04989e-06	414750	383740	389970	2994300	2599500	2776700	3.18261	0.0129123	Up-regulated
Rv2950c	lipid metabolism	8.07	0	up-regulated	6.35217e-06	249100	264710	265890	2241900	1846500	2228900	3.11677	0.000250927	Up-regulated
Rv1323	lipid metabolism	9.66	0.0001	up-regulated	2.7514e-05	959700	933240	934380	10418000	7403800	9781800	3.00207	2.00306e-05	Up-regulated
Rv0154c	lipid metabolism	8.3	0	up-regulated	2.52369e-06	519870	441730	450230	4027300	3827600	3841000	2.96814	0.00421946	Up-regulated
Rv2941	lipid metabolism	17.29	0	up-regulated	1.03594e-06	343800	335190	342150	6221000	5245000	6247800	2.85017	0.00169339	Up-regulated
Rv3140	lipid metabolism	5.24	0	up-regulated	4.51776e-06	1181700	1139900	1088300	6366200	5501400	6039000	2.74889	0.000404661	Up-regulated
Rv3061c	lipid metabolism	8.2	0	up-regulated	1.2243e-05	220070	176490	215520	1718300	1545000	1738500	2.71493	0.000461055	Up-regulated
Rv2692	cell wall and cell processes	5.26	0	up-regulated	2.94045e-06	973510	952800	960750	5397700	4659200	5160600	2.70792	0.00166218	Up-regulated
Rv3264c	cell wall and cell processes	7	0	up-regulated	9.68143e-07	977220	947960	976990	7162100	6300900	6865300	2.68212	1.49984e-05	Up-regulated
Rv3562	lipid metabolism	4.89	0	up-regulated	1.32068e-05	226950	255070	245760	1290600	1083000	1192100	2.64485	0.0128606	Up-regulated
Rv3089	lipid metabolism	7.36	0.0002	up-regulated	0.000116418	147690	156770	182510	1451000	965790	1200400	2.63374	0.0137909	Up-regulated
Rv2605c	lipid metabolism	6.21	0	up-regulated	5.69001e-06	759810	805250	855540	5465500	4694400	4879400	2.5909	0.00217551	Up-regulated
Rv1484	lipid metabolism	3.57	0.0001	up-regulated	2.79076e-05	1601700	1632300	1679800	6475000	5301800	5837400	2.58358	0.00526564	Up-regulated
Rv2299c	virulence, detoxification, adaptation	12.65	0	up-regulated	7.50456e-06	324920	312790	356400	3806100	3964000	4860900	2.57872	3.82757e-05	Up-regulated
Rv2691	cell wall and cell processes	4.34	0	up-regulated	6.29406e-06	590710	557370	561780	2634200	2276400	2527200	2.52965	2.17527e-05	Up-regulated
Rv3417c	virulence, detoxification, adaptation	4.28	0	up-regulated	6.18672e-06	6806000	6894600	6983800	31535000	27031000	30174000	2.51125	0.000228923	Up-regulated
Rv1521	lipid metabolism	2.54	0.003	up-regulated	0.00195007	797190	951410	689110	2171800	1714400	2289300	2.39527	0.0058846	Up-regulated
Rv0551c	lipid metabolism	6.85	0	up-regulated	4.23659e-06	298780	317370	308810	2313400	1925000	2115200	2.31987	5.14145e-06	Up-regulated
Rv1627c	lipid metabolism	7.2	0	up-regulated	7.18832e-06	382890	406170	476400	3049200	3015300	3003500	2.31373	0.0020149	Up-regulated
Rv0859	lipid metabolism	23.95	0	up-regulated	3.20592e-06	1241500	1341900	1318500	36038000	30915000	27070000	2.31064	0.000601307	Up-regulated
Rv2503c	lipid metabolism	3.99	0	up-regulated	1.16869e-05	1492400	1456700	1543000	6501000	5486000	5955300	2.30338	0.00220884	Up-regulated
Rv0582	virulence, detoxification, adaptation	7.47	0.0011	up-regulated	0.000690433	146980	98453	189260	1155900	866850	1140700	2.25624	0.00623408	Up-regulated
Rv2740	virulence, detoxification, adaptation	4.64	0	up-regulated	1.51207e-05	777440	725830	810470	3873900	3241700	3640500	2.25072	0.000869813	Up-regulated
Rv0126	virulence, detoxification, adaptation	15.55	0	up-regulated	2.69484e-06	214880	201460	188100	3514700	2881400	3023500	2.20204	0.0198418	Up-regulated
Rv1082	virulence, detoxification, adaptation	7.57	0	up-regulated	1.67678e-05	333140	336800	322950	2721200	2125100	2714700	2.16848	0.00189034	Up-regulated
Rv2115c	cell wall and cell processes	6.51	0	up-regulated	6.07125e-06	562450	609290	647560	4262800	3669500	3921400	2.16413	0.000949959	Up-regulated
Rv1086	cell wall and cell processes	3.62	0.0002	up-regulated	7.97268e-05	205090	221780	239620	900140	721330	798300	2.16037	0.0118208	Up-regulated
Rv0384c	virulence, detoxification, adaptation	3.68	0	up-regulated	7.93287e-06	3073200	3144800	3040500	11966000	10428000	11752000	2.15982	0.000791498	Up-regulated
Rv0131c	lipid metabolism	1.81	0.0481	up-regulated	0.0397794	203880	362780	235780	564630	414780	440130	2.15916	0.00345701	Up-regulated
Rv0675	lipid metabolism	5.73	0	up-regulated	5.80633e-07	551210	513380	507700	3013800	2906800	3080000	2.12541	0.00267259	Up-regulated
Rv1070c	lipid metabolism	7.93	0	up-regulated	2.89383e-06	2205300	2352800	2321100	19226000	16413000	19008000	2.11893	0.000179011	Up-regulated
Rv1074c	lipid metabolism	4.14	0	up-regulated	6.70762e-06	3245500	3474200	3426100	15027000	13021000	14040000	2.11	0.000470568	Up-regulated
Rv3418c	virulence, detoxification, adaptation	2.97	0.0001	up-regulated	3.5792e-05	92972000	88529000	86712000	282330000	240280000	274780000	2.08932	6.84179e-05	Up-regulated
Rv2940c	lipid metabolism	3.16	0	up-regulated	1.5789e-05	705410	718280	707520	2398600	2054200	2295600	2.04972	7.29292e-05	Up-regulated
Rv3870	cell wall and cell processes	2.73	0	up-regulated	1.2534e-05	354050	337750	351900	1016200	902550	933220	2.02915	0.00194423	Up-regulated
Rv3285	lipid metabolism	3.31	0	up-regulated	1.1466e-05	3311400	3349000	3357300	11873000	10187000	11116000	1.96311	0.00146834	Up-regulated
Rv3799c	lipid metabolism	7.25	0	up-regulated	1.54345e-06	243360	242070	250700	1891200	1636700	1821800	1.96308	0.0145813	Up-regulated
Rv0564c	lipid metabolism	3.17	0.0004	up-regulated	0.000202842	170640	186910	212210	603280	536280	665390	1.95445	0.00818071	Up-regulated
Rv0724	cell wall and cell processes	5.57	0	up-regulated	1.79853e-06	806120	737460	784260	4225600	4156100	4585800	1.92358	8.4347e-05	Up-regulated
Rv3797	lipid metabolism	4.91	0	up-regulated	1.02834e-05	379530	386750	414440	2110400	1767800	1932900	1.91462	3.0669e-05	Up-regulated
Rv0533c	lipid metabolism	4.61	0	up-regulated	9.2165e-06	1155200	1194500	1200500	5895900	4934600	5574300	1.87693	0.00164511	Up-regulated
Rv1110	cell wall and cell processes	8.62	0	up-regulated	1.60911e-06	306280	312930	309380	2753000	2426200	2846700	1.83073	0.0010036	Up-regulated
Rv1925	lipid metabolism	3.07	0.0001	up-regulated	3.39932e-05	1614800	1782500	1767900	5672800	4862100	5350900	1.8268	0.0180726	Up-regulated
Rv1821	cell wall and cell processes	3.12	0.0001	up-regulated	3.36251e-05	540780	507780	495760	1744700	1471800	1604500	1.82133	0.000919997	Up-regulated
Rv1467c	lipid metabolism	3.98	0.0001	up-regulated	6.16483e-05	888930	734210	743560	3439500	3017200	2939600	1.81505	0.00398649	Up-regulated
Rv2373c	virulence, detoxification, adaptation	6.51	0	up-regulated	4.07036e-06	121260	127860	129830	881850	746850	844050	1.81017	0.000779389	Up-regulated
Rv2873	cell wall and cell processes	2.81	0.0002	up-regulated	0.000109659	297860	307360	318860	970380	774950	857450	1.77703	0.0104437	Up-regulated
Rv2928	lipid metabolism	2.61	0.0001	up-regulated	2.84469e-05	2780500	2617000	2700200	7539900	6535500	7059700	1.73746	0.0154158	Up-regulated
Rv0242c	lipid metabolism	9.11	0	up-regulated	4.41966e-06	2042700	1930000	2227200	19960000	17036000	19549000	1.72322	0.000386922	Up-regulated
Rv1094	lipid metabolism	3.94	0.0001	up-regulated	4.90869e-05	2056500	1988800	1988400	6871100	8734900	8287000	1.69794	0.00175276	Up-regulated
Rv3270	cell wall and cell processes	2.98	0	up-regulated	1.69005e-05	1391600	1286100	1470200	4244800	3941200	4178700	1.68744	1.14957e-05	Up-regulated
Rv3761c	lipid metabolism	5.01	0	up-regulated	8.82112e-07	279540	257350	258270	1284900	1341500	1355400	1.63883	0.00333164	Up-regulated
Rv3800c	lipid metabolism	2.21	0.0003	up-regulated	0.000165661	2481100	2524500	2585600	6002400	5004200	5852600	1.62119	0.000193082	Up-regulated
Rv2748c	cell wall and cell processes	5.29	0	up-regulated	1.58667e-05	126440	129180	137370	751810	612580	722010	1.60981	0.0468133	Up-regulated
Rv1463	cell wall and cell processes	14.76	0.02	up-regulated	0.0156439	62737	194980	464750	3085000	1398900	4235200	1.6081	0.00457387	Up-regulated
Rv0308	cell wall and cell processes	2.63	0.0003	up-regulated	0.000172909	702340	624250	596450	1799200	1516100	1737100	1.55276	0.000708057	Up-regulated
Rv2789c	lipid metabolism	3.85	0	up-regulated	1.57108e-05	538010	504750	487370	2014200	1792700	2087900	1.55135	0.00280993	Up-regulated
Rv1932	virulence, detoxification, adaptation	3.72	0	up-regulated	9.12677e-06	8351200	8197800	8592900	33833000	29111000	30644000	1.51179	0.00189382	Up-regulated
Rv1140	cell wall and cell processes	4.12	0	up-regulated	5.95614e-06	413460	403020	432300	1805400	1585400	1760500	1.50873	0.00238473	Up-regulated
Rv3139	lipid metabolism	3.69	0	up-regulated	1.26751e-05	1654500	1653700	1768400	6723200	5762100	6294100	1.50817	0.0285314	Up-regulated
Rv0418	cell wall and cell processes	3.44	0.0001	up-regulated	3.03406e-05	505470	494730	490480	1860300	1528700	1751700	1.50278	0.0229339	Up-regulated
Rv3584	cell wall and cell processes	0.42	0.0018	down-regulated	0.00114796	7794900	8016900	8498400	3729400	2774000	3790000	0.611412	0.0021139	down-regulated
Rv2903c	cell wall and cell processes	0.6	0.0094	down-regulated	0.00672388	1063200	1038500	1294100	775160	614200	644930	0.605001	0.00214345	down-regulated
Rv2247	lipid metabolism	0.48	0.0002	down-regulated	0.00012684	1124500	976860	1089900	534290	488870	497560	0.594813	0.00161201	down-regulated
Rv1206	lipid metabolism	0.61	0.002	down-regulated	0.00128998	764430	827690	797930	543290	449030	477040	0.548117	0.0173088	down-regulated
Rv0432	virulence, detoxification, adaptation	0.41	0.0007	down-regulated	0.000389122	1043300	967840	910230	416960	347220	438290	0.524312	6.09202e-05	down-regulated
Rv0599c	virulence, detoxification, adaptation	0.2	0.0001	down-regulated	3.49711e-05	3444800	3318800	3224300	684340	558690	722250	0.520944	0.00323423	down-regulated
Rv2721c	cell wall and cell processes	0.56	0.0191	down-regulated	0.0146603	3613900	2890400	2718900	1978700	1380600	1844500	0.520007	0.00328272	down-regulated
Rv2219	cell wall and cell processes	0.44	0.0007	down-regulated	0.000395713	1524700	1483200	1459200	710430	560280	689420	0.463732	0.00531376	down-regulated
Rv0959A	virulence, detoxification, adaptation	0.25	0	down-regulated	1.38411e-06	7168800	7159700	6936800	1790900	1708300	1883300	0.455998	0.0195461	down-regulated
Rv2922c	cell wall and cell processes	0.53	0.0132	down-regulated	0.00983536	275150	290310	317940	184450	120230	169650	0.446836	0.00640999	down-regulated
Rv1072	cell wall and cell processes	0.61	0.0035	down-regulated	0.00233975	760850	680650	696860	482140	389260	444470	0.435661	0.000920397	down-regulated
Rv1270c	cell wall and cell processes	0.08	0	down-regulated	9.13716e-07	11670000	12143000	12348000	1019500	867020	962170	0.432805	4.04634e-05	down-regulated
Rv2560	cell wall and cell processes	0.37	0.0001	down-regulated	4.25944e-05	7916000	7155000	7096000	2856600	2550400	2847300	0.416978	0.0010252	down-regulated
Rv3792	cell wall and cell processes	0.18	0.0004	down-regulated	0.000231199	253230	305860	293880	41118	61942	55281	0.401352	0.0066051	down-regulated
Rv0206c	cell wall and cell processes	0.4	0.0001	down-regulated	5.3126e-05	2816000	2803600	2769000	1179000	1007100	1161500	0.3527	4.09462e-06	down-regulated
Rv1962A	virulence, detoxification, adaptation	0.32	0.0001	down-regulated	3.51026e-05	1771700	1884200	1747900	604790	512020	590970	0.330151	0.00654951	down-regulated
Rv2865	virulence, detoxification, adaptation	0.47	0.0007	down-regulated	0.000430763	823140	771200	696870	374180	326240	383640	0.310255	0.00195793	down-regulated
Rv3101c	cell wall and cell processes	0.44	0.0002	down-regulated	8.27253e-05	388800	387890	379160	178690	151810	173820	0.278681	1.98473e-05	down-regulated
Rv2969c	cell wall and cell processes	0.66	0.0016	down-regulated	0.000976059	2313100	2144400	2051700	1486800	1346600	1478400	0.248824	0.00039389	down-regulated
Rv0314c	cell wall and cell processes	0.63	0.0046	down-regulated	0.00308474	789670	810330	812080	577120	450230	492180	0.238681	0.00445191	down-regulated
Rv0475	cell wall and cell processes	0.38	0.0002	down-regulated	8.14363e-05	103430000	101140000	101120000	41244000	34369000	40711000	0.219524	4.8342e-05	down-regulated
Rv1411c	cell wall and cell processes	0.41	0.0002	down-regulated	0.000112824	2781300	2543500	2534200	1142400	976200	1126800	0.205337	1.6239e-05	down-regulated
Rv2526	virulence, detoxification, adaptation	0.51	0.0001	down-regulated	5.64334e-05	2794600	2738000	2763000	1474400	1309300	1449300	0.204677	0.00339055	down-regulated
Rv0361	cell wall and cell processes	0.34	0.0001	down-regulated	2.52288e-05	2731800	2739700	2740200	994720	847300	962510	0.199434	0.000755986	down-regulated
Rv0581	virulence, detoxification, adaptation	0.28	0.0002	down-regulated	9.36786e-05	1034300	1156300	1182400	325200	278320	351340	0.178572	0.000287013	down-regulated
Rv2530A	virulence, detoxification, adaptation	0.56	0.0007	down-regulated	0.000438397	5500400	5671400	5890900	3328400	2897500	3399400	0.177796	0.000107649	down-regulated
Rv0379	cell wall and cell processes	0.13	0	down-regulated	9.45106e-06	35590000	37521000	35902000	4962500	4318300	5482800	0.170414	0.00504313	down-regulated
Rv2145c	cell wall and cell processes	0.51	0.0002	down-regulated	9.316e-05	46316000	46061000	47387000	24948000	21858000	24554000	0.163364	7.54564e-07	down-regulated
Rv2595	virulence, detoxification, adaptation	0.26	0.0002	down-regulated	0.000124176	4348300	3502800	4033700	1159400	926520	1046200	0.156937	0.00874581	down-regulated
Rv0623	virulence, detoxification, adaptation	0.27	0.0009	down-regulated	0.000560406	395970	397980	456360	136440	89444	114940	0.156551	0.00325836	down-regulated
Rv2871	virulence, detoxification, adaptation	0.36	0	down-regulated	1.34297e-05	2380600	2383000	2317300	904300	798090	881120	0.156161	2.15632e-06	down-regulated
Rv0617	virulence, detoxification, adaptation	0.27	0.0003	down-regulated	0.000179771	853540	831480	879090	281080	204420	221840	0.142349	6.02151e-06	down-regulated
Rv0007	cell wall and cell processes	0.29	0	down-regulated	1.04469e-05	3266600	3175000	3164300	977530	842260	937720	0.139517	0.000174102	down-regulated
Rv3497c	virulence, detoxification, adaptation	0.2	0	down-regulated	5.7951e-06	1051700	1024100	1021100	226610	191780	214310	0.136674	2.92856e-06	down-regulated
Rv2550c	virulence, detoxification, adaptation	0.21	0.0001	down-regulated	2.58482e-05	1282200	1353000	1320000	288060	241440	304120	0.124889	0.0009552	down-regulated
Rv0748	virulence, detoxification, adaptation	0.58	0.0139	down-regulated	0.0104793	764950	995550	892500	567560	429630	557660	0.123764	1.06983e-05	down-regulated
Rv0583c	cell wall and cell processes	0.23	0	down-regulated	6.08791e-06	28409000	28452000	27257000	6871600	5886200	6440100	0.121959	6.26782e-05	down-regulated
Rv2493	virulence, detoxification, adaptation	0.26	0	down-regulated	1.00343e-05	21523000	21299000	22125000	5917600	5067200	5748200	0.120326	1.37258e-05	down-regulated
Rv0655	cell wall and cell processes	0.31	0	down-regulated	9.22078e-06	740800	763340	810440	257500	237350	232510	0.114154	2.65056e-05	down-regulated
Rv2668	cell wall and cell processes	0.25	0.0002	down-regulated	7.62506e-05	1673000	1564800	1559000	415880	344870	451520	0.112595	0.00879417	down-regulated
Rv1560	virulence, detoxification, adaptation	0.18	0.0001	down-regulated	2.58048e-05	5591300	5397100	5211000	1073000	823220	961730	0.112197	0.000137979	down-regulated
Rv0531	cell wall and cell processes	0.28	0	down-regulated	1.51485e-05	2729800	2605000	2440700	773350	683060	757070	0.107803	1.0639e-05	down-regulated
Rv1398c	virulence, detoxification, adaptation	0.25	0	down-regulated	1.29894e-05	3045900	3256000	3067500	871010	739060	783050	0.105026	0.00111673	down-regulated
Rv2104c	virulence, detoxification, adaptation	0.23	0.0001	down-regulated	1.94713e-05	3417600	3424800	3461500	853160	702030	837820	0.103844	0.0007514	down-regulated
Rv0596c	virulence, detoxification, adaptation	0.11	0.0001	down-regulated	4.09043e-05	382760	440820	406070	41026	37327	53473	0.103096	0.000485805	down-regulated
Rv3407	virulence, detoxification, adaptation	0.11	0	down-regulated	2.20217e-06	9625900	9689100	10177000	1169300	981980	1105100	0.101909	1.20655e-06	down-regulated
Rv0426c	cell wall and cell processes	0.38	0.0002	down-regulated	9.45386e-05	5027200	4915000	4680100	2069700	1699900	1868500	0.0894893	8.51702e-05	down-regulated
Rv0170	virulence, detoxification, adaptation	0.06	0	down-regulated	1.34712e-05	3412900	3113700	3044200	205710	150100	205340	0.0860943	0.0141355	down-regulated
Rv2536	cell wall and cell processes	0.27	0	down-regulated	1.20047e-05	13307000	13013000	12351000	3654100	3157600	3546500	0.086058	5.97297e-07	down-regulated
Rv1241	virulence, detoxification, adaptation	0.16	0.0005	down-regulated	0.000260323	3665700	3856900	3817100	793040	477150	637990	0.0847454	9.08139e-06	down-regulated
Rv0171	virulence, detoxification, adaptation	0.13	0	down-regulated	9.37451e-07	3478200	3440900	3616800	463130	407810	449770	0.0739011	5.37041e-07	down-regulated
Rv1991A	virulence, detoxification, adaptation	0.23	0	down-regulated	1.35016e-05	1585500	1674900	1612700	406960	342290	396670	0.0722459	4.46791e-06	down-regulated
Rv0166	lipid metabolism	0.19	0.0003	down-regulated	0.000143705	956210	990200	836250	202380	144230	190880	0.0701159	2.69279e-06	down-regulated
Rv1113	virulence, detoxification, adaptation	0.22	0	down-regulated	1.68346e-05	2411800	2631200	2513400	604450	495510	546870	0.0689309	8.25712e-06	down-regulated
Rv3495c	cell wall and cell processes	0.13	0.0001	down-regulated	4.06807e-05	1333500	1497700	1475000	227660	163110	187500	0.0625644	0.000338795	down-regulated
Rv3494c	virulence, detoxification, adaptation	0.13	0	down-regulated	3.25799e-06	1312400	1322400	1359900	181310	152880	178960	0.0606714	2.71714e-05	down-regulated
Rv2799	cell wall and cell processes	0.09	0.0003	down-regulated	0.000147753	2295200	2185600	2447000	285160	216770	160850	0.0386936	3.06417e-08	down-regulated
Rv0174	virulence, detoxification, adaptation	0.04	0	down-regulated	3.02527e-06	3593700	3832800	3857000	185100	143470	178790	0.0385651	0.000132448	down-regulated
Rv0173	cell wall and cell processes	0.04	0	down-regulated	3.71123e-06	7007700	7496200	7778400	326240	252840	325920	0.0283116	3.49916e-05	down-regulated
Rv0169	virulence, detoxification, adaptation	0.1	0	down-regulated	8.92207e-06	3611200	3425600	3225600	378310	294050	347770	0.0200875	3.00236e-06	down-regulated
Rv0172	virulence, detoxification, adaptation	0.04	0	down-regulated	4.51059e-07	10540000	10748000	10866000	525080	441810	467840	0.0194544	1.65207e-07	down-regulated
Rv0016c	cell wall and cell processes	0.72	0.0199	FALSE	0.0153961	266730	235080	220100	189410	155790	176230	0.370621	7.55213e-07	down-regulated
Rv0048c	cell wall and cell processes	0.67	0.0024	FALSE	0.0015234	1329200	1402200	1381800	1013400	859630	903600	0.341417	0.0188861	down-regulated
Rv0176	cell wall and cell processes	0.7	0.0066	FALSE	0.00454731	3141900	2982700	3083700	2424800	1992700	2092300	0.25701	8.60433e-05	down-regulated
Rv0227c	cell wall and cell processes	0.75	0.0305	FALSE	0.0247417	755720	808800	820140	639690	510660	649420	0.351788	3.6932e-05	down-regulated
Rv0483	cell wall and cell processes	0.69	0.0139	FALSE	0.0104135	551560	515150	469470	387380	309620	364840	0.240063	1.72427e-06	down-regulated
Rv0686	cell wall and cell processes	0.72	0.003	FALSE	0.00194796	1803200	1922100	1805100	1402500	1235900	1374500	0.654658	0.0194653	down-regulated
Rv0928	cell wall and cell processes	0.85	0.0319	FALSE	0.026016	860280	847920	801140	759190	659500	721060	0.0701611	1.86828e-06	down-regulated
Rv1166	cell wall and cell processes	0.67	0.007	FALSE	0.00490651	898630	995030	917650	688700	558430	652800	0.401688	0.000550593	down-regulated
Rv1235	cell wall and cell processes	0.78	0.0181	FALSE	0.0138186	606640	637840	673410	521600	453290	530330	0.265076	4.75616e-05	down-regulated
Rv1363c	cell wall and cell processes	0.79	0.0481	FALSE	0.0397883	303610	300840	300900	245670	206090	268740	0.460865	0.0011521	down-regulated
Rv1608c	virulence, detoxification, adaptation	0.7	0.0083	FALSE	0.00591023	997160	957900	953670	747010	598840	697330	0.306289	1.54452e-05	down-regulated
Rv2843	cell wall and cell processes	0.79	0.0257	FALSE	0.0203957	1470500	1397500	1336300	1219700	999790	1105400	0.379635	0.00274586	down-regulated
Rv2942	cell wall and cell processes	0.78	0.02	FALSE	0.0155055	1302700	1286200	1234200	1094800	887850	993580	0.5683	0.0124018	down-regulated
Rv3610c	cell wall and cell processes	0.67	0.0016	FALSE	0.0009819	1741100	1712100	1627800	1223200	1060600	1136900	0.531647	0.0202091	down-regulated
Rv3682	cell wall and cell processes	0.71	0.0126	FALSE	0.00928852	555110	624680	557360	463220	381830	385390	0.516917	0.000232877	down-regulated
Rv0271c	lipid metabolism	1.29	0.0128	FALSE	0.00948312	1429900	1417700	1443300	2001700	1664900	1889100	2.62839	0.00658297	Up-regulated
Rv1886c	lipid metabolism	1.44	0.0055	FALSE	0.00374947	4574400	4250400	4084200	6390000	5602900	6595900	1.6091	0.00721538	Up-regulated
